# Epigenetic genes are differentially methylated in the blood of persons with mild cognitive impairment and Alzheimer’s disease

**DOI:** 10.1101/2025.06.18.660344

**Authors:** Samuel G. Faasen, Ligia A. Papale, Alexander Boruch, Phillip E. Bergmann, Kirk J. Hogan, Reid S. Alisch

## Abstract

**Background:** Environmental factors play a role in AD pathology and are mediated by changes in DNA methylation levels.

**Methods and Results:** We investigated whole genome methylation sequencing (WGMS) data from the blood of participants with mild cognitive impairment (MCI, *N*=99), late onset dementia due to Alzheimer’s disease (AD, *N*=109), and who are cognitively unimpaired (CU, *N*=174) to test for differential methylation in 812 genes with roles in epigenetic regulation (*e.g.*, DNA methylation and demethylation, chromatin remodeling, histone modification, and RNA modification) curated from the EpiFactors 2.1 database. 71/812 genes were differentially methylated comprising 190 unique differentially methylated positions (DMPs) in MCI (MCI *vs*. CU pairwise comparison). 60/812 genes were differentially methylated comprising 220 DMPs in AD (AD *vs*. CU pairwise comparison). The majority of differentially methylated genes in both MCI (41/71) and AD (33/60) were histone modification genes and 23 differentially methylated genes were shared in both pairwise comparisons. 96 genes were differentially methylated comprising 243 DMPs between persons with MCI and AD (AD *vs*. MCI pairwise comparison). 10 differentially methylated genes were shared between the 3 pairwise comparisons, including CUGBP elav-like family member 2 (*CELF2*), histone deacetylase 9 (*HDAC9*), RNA binding fox-1 homolog 1 (*RBFOX1*), TATA-box binding protein associated factor 4 (*TAF4*), and thymine DNA glycosylase (*TDG*).

**Conclusion:** Genes that participate in the epigenetic regulation of gene expression, particularly histone modifications, are differentially methylated in blood between persons with and without MCI and AD, warranting further elucidation of their role in the molecular pathogenesis of cognitive decline.
