## Supplemental Dataset 3 for "Epigenetic genes are differentially methylated in the blood of persons with mild cognitive impairment and Alzheimer’s disease"

### Sheet: Legend
Supplemental Dataset 3: Enhancers with at least 1 differentially methylated position (DMP) interacting with the promoters of genes involved in epigenetic modifications
This workbook contains promoter-enhancer interactions with differentially methylated positions for the 3 pairwise comparisons.
Sheet 2: Promoter-enhancer interactions with at least one DMP in an enhancer interacting with the promoter of genes involved in epigenetic modification in the AD vs. CU pairwise comparison
Sheet 3: Promoter-enhancer interactions with at least one DMP in an enhancer interacting with the promoter of genes involved in epigenetic modification in the MCI vs. CU pairwise comparison
Sheet 4: Promoter-enhancer interactions with at least one DMP in an enhancer interacting with the promoter of genes involved in epigenetic modification in the AD vs. MCI pairwise comparison
Legend
Column Name	Description
Promoter Locus (hg38)	The location and size of the promoter for a gene, involved in a known blood enhancer-promoter interaction.
Enhancer Locus (hg38)	The location and size of the enhancer for a gene, involved in a known blood enhancer-promoter interaction. An enhancer described here must contain at least one DMP.
Number of Differentially Methylated Positions (DMPs) in Enhancer	Total numbers of DMPs found within the specific enhancer.
Gene Symbol	The gene symbol for the nearest gene.
Epigenetic Function	The function, as described by EpiFactors, that the gene is involved in. A gene may have multiple functions, separated by a comma.
Obtained From X Dataset	The EpiFactors dataset where the gene originated from. Protein = the EpiFactors dataset containing all proteins; Histone = dataset containing all histone subunits and protamines; Complex = the dataset of protein complexes.

### Sheet: Enhancers - AD vs. CU
Promoter Locus (hg38)	Enhancer Locus (hg38)	Number of Differentially Methylated Positions (DMPs) in Enhancer	Gene Symbol	Epigenetic Function	Obtained from X Dataset
chr14:20451645-20455331	chr14:20356172-20359456	1	APEX1	DNA modification cofactor	Protein
chr14:20451645-20455331	chr14:20597240-20605999	2	APEX1	DNA modification cofactor	Protein
chr19:15329253-15353435	chr19:15321888-15327109	2	BRD4	Histone modification read	Protein
chr16:50361558-50369896	chr16:50056556-50058010	1	BRD7	Histone modification read	Protein, Complex
chr16:50361558-50369896	chr16:50640009-50643841	1	BRD7	Histone modification read	Protein, Complex
chr5:98880748-98894326	chr5:96799263-96805133	1	CHD1	Chromatin remodeling	Protein
chr5:98923139-98930681	chr5:96799263-96805133	1	CHD1	Chromatin remodeling	Protein
chr5:98923139-98930681	chr5:99008809-99014514	2	CHD1	Chromatin remodeling	Protein
chr15:92878817-92885977	chr15:92801183-92803657	1	CHD2	Chromatin remodeling	Protein
chr14:21392009-21401506	chr14:21482976-21486796	2	CHD8	Chromatin remodeling	Protein, Complex
chr8:140507750-140516905	chr8:140625840-140628133	1	CHRAC1	Histone chaperone	Protein, Complex
chr19:38218558-38233281	chr19:37884472-37893586	1	DPF1	Chromatin remodeling cofactor	Protein, Complex
chr2:239398032-239410524	chr2:239262932-239268810	1	HDAC4	Histone modification erase	Protein
chr1:156737226-156746107	chr1:156767078-156771158	1	HDGF	Chromatin remodeling	Protein
chr1:156746108-156753314	chr1:156767078-156771158	1	HDGF	Chromatin remodeling	Protein
chr6:27866573-27869842	chr6:27165149-27176427	1	HIST1H1B	Histone subunit	Histone
chr6:27802597-27808495	chr6:27165149-27176427	1	HIST1H2AI	Histone subunit	Histone
chr6:27890342-27893256	chr6:27165149-27176427	1	HIST1H2AM	Histone subunit	Histone
chr6:27802597-27808495	chr6:27165149-27176427	1	HIST1H2BL	Histone subunit	Histone
chr6:27893257-27897145	chr6:27165149-27176427	1	HIST1H2BO	Histone subunit	Histone
chr6:27808846-27814450	chr6:27165149-27176427	1	HIST1H3H	Histone subunit	Histone
chr6:27890342-27893256	chr6:27165149-27176427	1	HIST1H3J	Histone subunit	Histone
chr6:27823188-27824668	chr6:27165149-27176427	1	HIST1H4J	Histone subunit	Histone
chr6:27824669-27833513	chr6:27165149-27176427	1	HIST1H4K	Histone subunit	Histone
chr6:27872604-27877361	chr6:27165149-27176427	1	HIST1H4L	Histone subunit	Histone
chr7:50301590-50307660	chr7:50345059-50347444	1	IKZF1	Chromatin remodeling	Protein
chr17:46189955-46203695	chr17:46078758-46086352	3	KANSL1	Histone modification write cofactor	Protein, Complex
chr17:46189955-46203695	chr17:46145337-46157416	3	KANSL1	Histone modification write cofactor	Protein, Complex
chr17:46189955-46203695	chr17:46172563-46175193	3	KANSL1	Histone modification write cofactor	Protein, Complex
chr8:42050780-42056601	chr8:42122323-42132311	1	KAT6A	Histone modification write	Protein, Complex
chr7:105010618-105015232	chr7:105342808-105353193	1	KMT2E	Histone modification write	Protein
chr15:51966293-51972519	chr15:52234036-52235661	1	LEO1	Histone modification write cofactor	Protein
chr2:148019795-148023425	chr2:148634117-148635631	1	MBD5	Chromatin remodeling	Protein
chr1:58698807-58702597	chr1:59700035-59713465	1	MYSM1	Histone modification erase	Protein
chr8:89998652-90005012	chr8:90567904-90569999	1	NBN	Chromatin remodeling	Protein
chr14:75126185-75128145	chr14:75230183-75237106	1	NEK9	Histone modification write	Protein
chr10:18650965-18653966	chr10:17648469-17652101	1	NSUN6	RNA modification	Protein
chr10:18650965-18653966	chr10:17656827-17658050	1	NSUN6	RNA modification	Protein
chr9:129606504-129620884	chr9:129349615-129358100	1	NTMT1	Histone modification write	Protein
chr1:17114724-17123006	chr1:17333768-17338475	1	PADI2	Histone modification	Protein
chr9:113408739-113413150	chr9:113573201-113578735	1	POLE3	Histone chaperone	Protein, Complex
chr9:113408739-113413150	chr9:113657020-113665768	1	POLE3	Histone chaperone	Protein, Complex
chr9:101533732-101535624	chr9:101454756-101456876	1	RNF20	Histone modification write	Protein
chr3:72441854-72452541	chr3:71708918-71711384	2	RYBP	Polycomb group (PcG) protein	Protein, Complex
chr10:7410617-7415488	chr10:7257502-7257702	1	SFMBT2	Histone modification read, Polycomb group (PcG) protein	Protein
chr20:62135261-62168195	chr20:61987067-61996154	2	SS18L1	Chromatin remodeling	Protein, Complex
chr5:69365135-69370001	chr5:69047803-69071307	1	TAF9	Histone chaperone	Protein, Complex
chr5:69370002-69375150	chr5:69047803-69071307	1	TAF9	Histone chaperone	Protein, Complex
chr6:80003492-80005951	chr6:81746251-81748773	1	TTK	Histone modification write cofactor	Protein
chr12:69357246-69361863	chr12:69635465-69646880	1	YEATS4	Histone modification write cofactor	Protein, Complex
chr20:47356361-47359194	chr20:47317610-47329266	1	ZMYND8	Histone modification erase cofactor	Protein
chr20:53608666-53610388	chr20:53938352-53940108	1	ZNF217	Histone modification erase cofactor	Protein, Complex

### Sheet: Enhancers - MCI vs. CU
Promoter Locus (hg38)	Enhancer Locus (hg38)	Number of Differentially Methylated Positions (DMPs) in Enhancer	Gene Symbol	Epigenetic Function	Obtained From X Dataset
chr14:20451645-20455331	chr14:20356172-20359456	1	APEX1	DNA modification cofactor	Protein
chr12:45725048-45743663	chr12:45547543-45549885	2	ARID2	Chromatin remodeling cofactor	Protein, Complex
chr2:23925131-23927618	chr2:24058913-24067521	1	ATAD2B	Histone modification read	Protein
chr16:50361558-50369896	chr16:50720404-50722708	1	BRD7	Histone modification read	Protein, Complex
chr3:9730564-9735944	chr3:10262449-10264270	1	BRPF1	Histone modification read	Protein, Complex
chr5:69234315-69253000	chr5:69213771-69216813	1	CDK7	Histone modification write	Protein
chr5:98923139-98930681	chr5:99008809-99014514	1	CHD1	Chromatin remodeling	Protein
chr17:7883845-7886606	chr17:8059731-8065911	5	CHD3	Chromatin remodeling	Protein, Complex
chr17:7903760-7906777	chr17:8059731-8065911	5	CHD3	Chromatin remodeling	Protein, Complex
chr8:60676631-60685808	chr8:60887118-60894894	1	CHD7	Chromatin remodeling	Protein
chr14:21392009-21401506	chr14:21228241-21238504	1	CHD8	Chromatin remodeling	Protein, Complex
chr14:21392009-21401506	chr14:21482976-21486796	1	CHD8	Chromatin remodeling	Protein, Complex
chr3:44971755-44976571	chr3:44529891-44534113	1	EXOSC7	Scaffold protein, RNA modification	Protein, Complex
chr9:89602100-89606520	chr9:90112131-90119333	1	GADD45G	Chromatin remodeling	Protein
chr16:85609961-85615105	chr16:85399630-85421886	4	GSE1	Histone modification erase	Protein, Complex
chr7:50301590-50307660	chr7:50205185-50209001	1	IKZF1	Chromatin remodeling	Protein
chr7:50301590-50307660	chr7:50258482-50265544	1	IKZF1	Chromatin remodeling	Protein
chr7:50301590-50307660	chr7:50314427-50315821	1	IKZF1	Chromatin remodeling	Protein
chr5:134523218-134529302	chr5:134214935-134221653	1	JADE2	Histone modification write	Protein, Complex
chr5:134571749-134587423	chr5:134214935-134221653	1	JADE2	Histone modification write	Protein, Complex
chr8:42050780-42056601	chr8:42147029-42147929	1	KAT6A	Histone modification write	Protein, Complex
chr16:29804321-29808034	chr16:29719552-29738854	1	MAZ	Chromatin remodeling	Protein
chr14:45242652-45255991	chr14:45073206-45079483	2	MIS18BP1	Chromatin remodeling	Protein, Complex
chr3:136194870-136197415	chr3:136924796-136935252	1	MSL2	Histone modification write	Protein, Complex
chr14:75126185-75128145	chr14:75230183-75237106	1	NEK9	Histone modification write	Protein
chr5:6630275-6634906	chr5:6732283-6735633	1	NSUN2	RNA modification	Protein
chr9:129606504-129620884	chr9:129349615-129358100	1	NTMT1	Histone modification write	Protein
chr17:28951698-28958347	chr17:29129258-29140757	1	PHF12	Histone modification erase cofactor	Protein
chr11:45093093-45097467	chr11:44941887-44943303	2	PRDM11	Histone modification write	Protein
chr1:13693325-13706796	chr1:13773192-13781683	1	PRDM2	Histone modification write	Protein
chr9:15508971-15512211	chr9:15292761-15301973	3	PSIP1	Chromatin remodeling	Protein
chr17:40304588-40309980	chr17:40540088-40542175	6	RARA	Histone modification write cofactor	Protein
chr1:145921322-145931858	chr1:145993514-145993979	2	RBM8A	RNA modification	Protein
chr9:83979162-83981518	chr9:85610224-85612256	1	RMI1	DNA modification	Protein
chr3:9842118-9849976	chr3:10262449-10264270	1	RPUSD3	RNA modification	Protein
chr10:7410617-7415488	chr10:7257502-7257702	1	SFMBT2	Histone modification read, Polycomb group (PcG) protein	Protein
chr12:56187539-56192946	chr12:56491812-56498871	1	SMARCC2	Chromatin remodeling cofactor	Protein, Complex
chr2:230221422-230227993	chr2:230605521-230617370	1	SP140	Histone modification read	Protein
chr20:62135261-62168195	chr20:61987067-61996154	2	SS18L1	Chromatin remodeling	Protein, Complex
chr11:57335830-57339987	chr11:57683106-57688857	1	SSRP1	Chromatin remodeling	Protein, Complex
chr12:118375715-118379817	chr12:119658782-119662620	1	SUDS3	Histone modification erase cofactor	Protein, Complex
chr14:21381396-21384688	chr14:21228241-21238504	1	SUPT16H	Histone modification read	Protein, Complex
chr3:9791053-9801910	chr3:10262449-10264270	1	TADA3	Histone modification write cofactor	Protein, Complex
chr5:69365135-69370001	chr5:69047803-69071307	1	TAF9	Histone chaperone	Protein, Complex
chr5:69365135-69370001	chr5:69213771-69216813	1	TAF9	Histone chaperone	Protein, Complex
chr5:69370002-69375150	chr5:69047803-69071307	1	TAF9	Histone chaperone	Protein, Complex
chr5:69370002-69375150	chr5:69213771-69216813	1	TAF9	Histone chaperone	Protein, Complex
chr17:40410892-40418171	chr17:40540088-40542175	6	TOP2A	Chromatin remodeling	Protein
chr8:38379664-38385061	chr8:38362300-38366989	3	WHSC1L1	Chromatin remodeling cofactor	Protein
chr20:47356361-47359194	chr20:47492217-47501217	1	ZMYND8	Histone modification erase cofactor	Protein

### Sheet: Enhancers - AD vs. MCI
Promoter Locus (hg38)	Enhancer Locus (hg38)	Number of Differentially Methylated Positions (DMPs) in Enhancer	Gene Symbol	Epigenetic Function	Is This Gene in a Complex?
chr11:108222407-108226609	chr11:108242707-108251933	1	ATM	Histone modification write	Protein
chr16:50361558-50369896	chr16:50058011-50060717	5	BRD7	Histone modification read	Protein, Complex
chr16:50361558-50369896	chr16:50531379-50541441	1	BRD7	Histone modification read	Protein, Complex
chr16:50361558-50369896	chr16:50810115-50815158	1	BRD7	Histone modification read	Protein, Complex
chr16:50361558-50369896	chr16:50830675-50834805	1	BRD7	Histone modification read	Protein, Complex
chr21:39318106-39323143	chr21:39189832-39193435	1	BRWD1	Histone modification read	Protein
chr7:26198566-26206855	chr7:26098451-26108779	1	CBX3	Histone modification read	Protein, Complex
chr12:96398484-96401826	chr12:96027235-96031872	1	CDK17	Histone modification write	Protein
chr22:17358660-17367331	chr22:17349160-17352792	1	CECR2	Histone modification read	Protein, Complex
chr4:67544392-67549636	chr4:68165923-68168674	1	CENPC	DNA modification	Protein
chr5:98923139-98930681	chr5:96877361-96882944	1	CHD1	Chromatin remodeling	Protein
chr5:98923139-98930681	chr5:98910185-98917468	1	CHD1	Chromatin remodeling	Protein
chr5:98923139-98930681	chr5:98992053-98998230	1	CHD1	Chromatin remodeling	Protein
chr8:140507750-140516905	chr8:140625840-140628133	1	CHRAC1	Histone chaperone	Protein, Complex
chr20:57520503-57531497	chr20:58182797-58185557	1	CTCFL	Chromatin remodeling	Protein
chr7:148695939-148698545	chr7:148579073-148585046	1	CUL1	Chromatin remodeling cofactor	Protein
chr14:72892067-72896529	chr14:72498119-72506576	2	DPF3	Chromatin remodeling	Protein, Complex
chr8:109332807-109339796	chr8:108910216-108913488	1	ENY2	Histone modification erase cofactor	Protein, Complex
chr22:41090543-41094024	chr22:40928627-40946043	1	EP300	Histone modification write	Protein
chr19:39844714-39848953	chr19:39540575-39545061	1	FBL	Histone modification write	Protein
chr9:89602100-89606520	chr9:90101005-90105611	1	GADD45G	Chromatin remodeling	Protein
chr16:85609961-85615105	chr16:85448251-85455754	2	GSE1	Histone modification erase	Protein, Complex
chr21:39347629-39359158	chr21:39189832-39193435	1	HMGN1	Chromatin remodeling	Protein
chr7:50301590-50307660	chr7:50314427-50315821	1	IKZF1	Chromatin remodeling	Protein
chr5:134571749-134587423	chr5:134261430-134265035	1	JADE2	Histone modification write	Protein, Complex
chr10:63464420-63466212	chr10:63262089-63275572	1	JMJD1C	Histone modification erase	Protein
chr17:46189955-46203695	chr17:64920787-64922987	1	KANSL1	Histone modification write cofactor	Protein, Complex
chr11:94966158-94976011	chr11:95791468-95796476	1	KDM4D	Histone modification erase	Protein
chr16:27194764-27204418	chr16:27309143-27311666	1	KDM8	Histone modification erase	Protein
chr2:148019795-148023425	chr2:148634117-148635631	1	MBD5	Chromatin remodeling	Protein
chr1:37513635-37515901	chr1:37683374-37689178	1	MEAF6	Histone modification write cofactor	Protein, Complex
chr14:45242652-45255991	chr14:44886393-44892771	1	MIS18BP1	Chromatin remodeling	Protein, Complex
chr1:58698807-58702597	chr1:59676230-59678716	2	MYSM1	Histone modification erase	Protein
chr1:58698807-58702597	chr1:59700035-59713465	1	MYSM1	Histone modification erase	Protein
chr1:58698807-58702597	chr1:59743805-59747201	1	MYSM1	Histone modification erase	Protein
chr8:89998652-90005012	chr8:90935300-90938407	1	NBN	Chromatin remodeling	Protein
chr14:75126185-75128145	chr14:75498323-75503204	2	NEK9	Histone modification write	Protein
chr14:75126185-75128145	chr14:75487636-75492042	1	NEK9	Histone modification write	Protein
chr14:75126185-75128145	chr14:75550482-75555132	1	NEK9	Histone modification write	Protein
chr10:18650965-18653966	chr10:18643840-18646414	1	NSUN6	RNA modification	Protein
chr1:17204322-17206598	chr1:17130154-17132111	2	PADI1	Histone modification	Protein
chr1:17246776-17249362	chr1:17130154-17132111	2	PADI3	Histone modification	Protein
chr19:39390485-39391442	chr19:39540575-39545061	1	PAF1	Histone modification write cofactor	Protein
chr9:113408739-113413150	chr9:113648240-113650541	1	POLE3	Histone chaperone	Protein, Complex
chr9:130653635-130668038	chr9:130475444-130482800	1	PRDM12	Histone modification write cofactor	Protein
chr16:11275897-11276777	chr16:10985423-10993397	2	PRM2	Histone subunit	Histone
chr19:49645483-49676369	chr19:49643677-49644150	1	PRMT1	Histone modification write	Protein
chr9:15508971-15512211	chr9:15192612-15197896	1	PSIP1	Chromatin remodeling	Protein
chr17:17679848-17690823	chr17:17913295-17921303	1	RAI1	Chromatin remodeling	Protein
chr1:145921322-145931858	chr1:145832310-145838267	2	RBM8A	RNA modification	Protein
chr1:145921322-145931858	chr1:145946553-145952240	1	RBM8A	RNA modification	Protein
chr9:83979162-83981518	chr9:83645496-83652034	1	RMI1	DNA modification	Protein
chr9:83979162-83981518	chr9:83688931-83698301	1	RMI1	DNA modification	Protein
chr9:83979162-83981518	chr9:84180419-84184340	1	RMI1	DNA modification	Protein
chr16:30759945-30763959	chr16:30905011-30922440	1	RNF40	Histone modification write cofactor	Protein
chr5:154441019-154449499	chr5:154179907-154181156	1	SAP30L	Histone modification erase cofactor	Protein
chr14:99479021-99486574	chr14:96803541-96805809	1	SETD3	Histone modification write	Protein
chr10:67882495-67889515	chr10:68337741-68341517	1	SIRT1	Histone modification erase, Histone modification write cofactor	Protein, Complex
chr9:2014531-2018859	chr9:2054253-2055952	1	SMARCA2	Histone modification read	Protein, Complex
chr1:246498044-246508772	chr1:246686965-246689057	2	SMYD3	Histone modification write	Protein
chr12:118971486-118985054	chr18:61744122-61747780	1	SRRM4	RNA modification	Protein
chr20:43456776-43459007	chr20:44087083-44094470	1	SRSF6	RNA modification	Protein
chr11:57335830-57339987	chr11:58573425-58575205	1	SSRP1	Chromatin remodeling	Protein, Complex
chr12:118375715-118379817	chr12:119658782-119662620	1	SUDS3	Histone modification erase cofactor	Protein, Complex
chr5:69365135-69370001	chr5:69047803-69071307	1	TAF9	Histone chaperone	Protein, Complex
chr5:69370002-69375150	chr5:69047803-69071307	1	TAF9	Histone chaperone	Protein, Complex
chr6:28919390-28928057	chr6:28530995-28539852	1	TRIM27	Histone modification erase cofactor	Protein
chr19:19511970-19530241	chr19:19960770-19964864	1	TSSK6	Histone modification write	Protein
chr16:8961110-8966298	chr16:9126776-9131549	1	USP7	Histone modification erase, DNA modification cofactor	Protein, Complex
chr1:111447798-111450703	chr1:111228059-111235579	1	WDR77	Histone modification write	Protein, Complex
chr1:111447798-111450703	chr1:111742039-111751673	1	WDR77	Histone modification write	Protein, Complex
chr8:38379664-38385061	chr8:38765989-38771516	1	WHSC1L1	Chromatin remodeling cofactor	Protein
chr20:53608666-53610388	chr20:53948208-53955903	1	ZNF217	Histone modification erase cofactor	Protein, Complex
					Yes
					Yes
